# Evidence of non-tandemly repeated rDNAs and their intragenomic heterogeneity in *Rhizophagus irregularis*

**DOI:** 10.1101/205864

**Authors:** Taro Maeda, Yuuki Kobayashi, Hiromu Kameoka, Nao Okuma, Naoya Takeda, Katsushi Yamaguchi, Takahiro Bino, Shuji Shigenobu, Masayoshi Kawaguchi

**Affiliations:** Division of Symbiotic Systems, National Institute for Basic Biology, Japan; School of Science and Technology, Kwansei Gakuin University, Japan; Functional Genomics Facility, National Institute for Basic Biology, Japan; The Graduate University for Advanced Studies [Sokendai], Japan

## Abstract

Arbuscular mycorrhizal fungus (AMF) species are one of the most widespread symbionts of land plants. Our substantially improved reference genome assembly of a model AMF, *Rhizophagus irregularis* DAOM-181602 (total contigs = 210), facilitated discovery of repetitive elements with unusual characteristics. *R. irregularis* has only ten or eleven copies of complete 45S rDNAs, whereas the general eukaryotic genome has tens to thousands of rDNA copies. *R. irregularis* rDNAs are highly heterogeneous and lack a tandem repeat structure. These findings provide evidence for the hypothesis that rDNA heterogeneity depends on the lack of tandem repeat structures. RNA-Seq analysis confirmed that all rDNA variants are actively transcribed. Observed rDNA/rRNA polymorphisms may modulate translation by using different ribosomes depending on biotic and abiotic interactions. The non-tandem repeat structure and intragenomic heterogeneity of AMF rDNA/rRNA may facilitate adaptation to a various environmental condition including the broad host range.
