## Supplementary Materials for "Evidence of non-tandemly repeated rDNAs and their intragenomic heterogeneity in *Rhizophagus irregularis*"

### Sheet: Sheet1
Supplementary table 1, Assmbly statistics of R. irregularis genomes
Assmbly ID	Reference	IDs in public database (database)	# assembly	Total length	% total length	# N's base	N50 (bp)	Longest assembly	CEGMA completenss*
									Detected gene #	%
RIR17	-	BDIQ01000000 (INSDC)	210	149750837	97.2408	0	2308146	5727599	244	98.4
JGI_v2.0	Chen et a. 2018	Rhizophagus irregulare v2.0 (MycoCosm)	1123	136807476	88.836	6925426	336373	1375864	245	98.8
Lin_14	Lin et al. 2014	JEMT00000000 (INSDC)	30233	140695967	91.361	30115	16434	198953	229	92.3
JGI_v1.0	Tisserant et al. 2013	Rhizophagus irregulare v1.0 (MycoCosm)	28371	91083792	59.1453	270422	4186	57883	241	97.2
*All CEGMA restuls was obtained by our reanalysis on CEGMA
