## Supplementary Materials for "Evidence of non-tandemly repeated rDNAs and their intragenomic heterogeneity in *Rhizophagus irregularis*"

### Sheet: Sheet1
Supplementary Table 11, Rapidly evoluted families by CAFE analysis
Node ID (See Figure 1a)	Aasigned OGs [change of gene number]
Overall rapid genes	OG0000019,OG0000023,OG0000025,OG0000028,OG0000029,OG0000033,OG0000042,OG0000045,OG0000047,OG0000048,OG0000049,OG0000050,OG0000052,OG0000054,OG0000055,OG0000056,OG0000059,OG0000061,OG0000062,OG0000064,OG0000065,OG0000066,OG0000068,OG0000069,OG0000070,OG0000071,OG0000073,OG0000074,OG0000076,OG0000079,OG0000080,OG0000081,OG0000082,OG0000083,OG0000084,OG0000085,OG0000086,OG0000087,OG0000089,OG0000090…
Drosophila<0>	OG0000054[+13*],OG0000074[+17*],OG0000097[+10*],OG0000098[+20*],OG0000111[+9*],OG0000137[+17*],OG0000166[+14*],OG0000382[+13*],OG0000042[-10*],OG0000089[-5*],OG0000129[-10*]
<1>	OG0000023[+11*],OG0000042[+7*],OG0000054[+11*],OG0000055[+8*],OG0000064[+11*],OG0000073[+13*],OG0000074[+12*],OG0000083[+9*],OG0000086[+8*],OG0000120[+10*],OG0000123[+6*],OG0000129[+7*],OG0000137[+15*],OG0000159[+6*],OG0000165[+12*],OG0000166[+12*],OG0000174[+6*],OG0000175[+6*],OG0000180[+7*],OG0000186[+10*],OG0000238[+4*],OG0000294[+4*],OG0000382[+3*],OG0000033[-4*],OG0000065[-4*]
Mus<2>	OG0000023[+40*],OG0000028[+15*],OG0000042[+38*],OG0000045[+19*],OG0000048[+16*],OG0000055[+24*],OG0000056[+18*],OG0000064[+25*],OG0000073[+25*],OG0000079[+26*],OG0000083[+26*],OG0000086[+22*],OG0000087[+12*],OG0000089[+8*],OG0000092[+16*],OG0000120[+20*],OG0000123[+17*],OG0000129[+58*],OG0000154[+7*],OG0000159[+35*],OG0000165[+21*],OG0000174[+15*],OG0000175[+26*],OG0000180[+39*],OG0000186[+14*],O…
Mortierella<4>	OG0000045[+11*],OG0000054[+21*],OG0000065[+17*],OG0000068[+16*],OG0000071[+8*],OG0000079[+33*],OG0000081[+15*],OG0000095[+9*],OG0000096[+10*],OG0000115[+4*],OG0000132[+66*],OG0000139[+19*],OG0000144[+21*],OG0000148[+10*],OG0000171[+8*],OG0000185[+8*],OG0000189[+46*],OG0000205[+42*],OG0000220[+12*],OG0000264[+33*],OG0000286[+37*],OG0000316[+13*],OG0000319[+5*],OG0000361[+15*],OG0000422[+10*],OG000…
<5>	OG0000080[+2*],OG0000090[+3*],OG0000154[+2*],OG0000171[+5*],OG0000189[+2*],OG0000205[+2*],OG0000482[+2*],OG0000621[+2*]
R. irregularis<6>	OG0000025[+67*],OG0000047[+56*],OG0000052[+53*],OG0000062[+22*],OG0000066[+75*],OG0000069[+8*],OG0000074[+23*],OG0000076[+12*],OG0000080[+65*],OG0000085[+18*],OG0000089[+15*],OG0000090[+80*],OG0000094[+39*],OG0000095[+14*],OG0000098[+26*],OG0000103[+22*],OG0000105[+72*],OG0000107[+32*],OG0000114[+31*],OG0000117[+24*],OG0000118[+73*],OG0000136[+17*],OG0000138[+5*],OG0000154[+38*],OG0000155[+56*],O…
<7>	OG0000025[+10*],OG0000047[+5*],OG0000050[+5*],OG0000052[+9*],OG0000062[+8*],OG0000066[+4*],OG0000069[+7*],OG0000107[+3*],OG0000117[+6*],OG0000136[+3*],OG0000154[+2*],OG0000171[+2*],OG0000261[+3*],OG0000298[+3*],OG0000314[+2*],OG0000384[+2*],OG0000422[+2*],OG0000194[-2*]
Phycomyces<8>	OG0000042[+7*],OG0000050[+25*],OG0000052[+30*],OG0000061[+22*],OG0000062[+23*],OG0000070[+12*],OG0000124[+61*],OG0000141[+55*],OG0000156[+49*],OG0000186[+4*],OG0000187[+19*],OG0000234[+24*],OG0000298[+16*],OG0000365[+16*],OG0000373[+6*],OG0000384[+11*],OG0000394[+7*],OG0000402[+14*],OG0000477[+5*],OG0000494[+22*],OG0000579[+3*],OG0000617[+18*],OG0000676[+18*],OG0000857[+9*],OG0000927[+10*],OG0001…
<9>	OG0000019[+8*],OG0000023[+9*],OG0000025[+11*],OG0000029[+7*],OG0000042[+6*],OG0000048[+8*],OG0000050[+47*],OG0000052[+16*],OG0000055[+7*],OG0000056[+7*],OG0000059[+9*],OG0000061[+44*],OG0000062[+14*],OG0000069[+21*],OG0000070[+35*],OG0000084[+7*],OG0000093[+9*],OG0000106[+9*],OG0000108[+9*],OG0000117[+7*],OG0000124[+10*],OG0000140[+7*],OG0000141[+8*],OG0000156[+7*],OG0000187[+17*],OG0000198[+7*],…
Rhizopus<10>	OG0000023[+10*],OG0000025[+18*],OG0000033[+8*],OG0000048[+9*],OG0000055[+7*],OG0000059[+8*],OG0000065[+9*],OG0000066[+17*],OG0000069[+27*],OG0000070[+15*],OG0000074[+7*],OG0000084[+9*],OG0000093[+8*],OG0000108[+10*],OG0000117[+16*],OG0000140[+8*],OG0000198[+41*],OG0000214[+3*],OG0000220[+5*],OG0000237[+5*],OG0000258[+34*],OG0000323[+8*],OG0000493[+14*],OG0000516[+4*],OG0000567[+11*],OG0000730[+14…
<11>	OG0000025[+6*],OG0000029[+5*],OG0000033[+5*],OG0000049[+4*],OG0000081[+3*],OG0000096[+3*],OG0000131[-3*]
Aspergillus<12>	OG0000019[+60*],OG0000029[+60*],OG0000033[+40*],OG0000049[+51*],OG0000054[+13*],OG0000071[+13*],OG0000081[+13*],OG0000082[+33*],OG0000089[+11*],OG0000095[+9*],OG0000096[+25*],OG0000097[+15*],OG0000111[+10*],OG0000114[+10*],OG0000126[+11*],OG0000191[+16*],OG0000194[+28*],OG0000214[+4*],OG0000225[+9*],OG0000237[+8*],OG0000274[+30*],OG0000319[+6*],OG0000324[+18*],OG0000336[+19*],OG0000394[+12*],OG00…
<13>	OG0000019[+10*],OG0000049[+6*],OG0000081[+5*],OG0000102[+4*],OG0000225[+3*]
Yeast<14>	OG0000102[+78*],OG0000025[-11*],OG0000029[-13*],OG0000042[-8*],OG0000045[-6*],OG0000054[-8*],OG0000082[-8*],OG0000089[-6*],OG0000097[-8*],OG0000111[-7*],OG0000114[-6*],OG0000194[-5*],OG0000336[-4*]
<15>	OG0000019[+5*],OG0000029[+5*],OG0000049[+5*],OG0000097[+3*],OG0000194[+2*],OG0000336[+2*]
Agaricus<16>	OG0000029[+11*],OG0000042[+49*],OG0000054[+8*],OG0000082[+10*],OG0000097[+27*],OG0000098[+9*],OG0000121[+71*],OG0000138[+50*],OG0000305[+25*],OG0000336[+7*],OG0000373[+13*],OG0000374[+26*],OG0000403[+11*],OG0000477[+4*],OG0000642[+21*],OG0000876[+16*]
<17>	OG0000025[+4*],OG0000029[+4*],OG0000033[+5*],OG0000065[+4*],OG0000081[+3*],OG0000144[+3*]
Batrachochytrium<18>	OG0000065[+14*],OG0000080[+17*],OG0000085[+52*],OG0000115[+66*],OG0000131[+17*],OG0000185[+7*],OG0000264[+4*],OG0000019[-14*],OG0000025[-7*],OG0000042[-7*]
<19>
Encephalitozoon<20>	OG0000019[-11*],OG0000023[-13*],OG0000042[-7*],OG0000047[-7*],OG0000048[-9*],OG0000054[-9*],OG0000068[-7*],OG0000071[-7*],OG0000087[-7*]
