## Supplementary Materials for "Evidence of non-tandemly repeated rDNAs and their intragenomic heterogeneity in *Rhizophagus irregularis*"

### Sheet: Sheet1
Supplementary Table 12, Number of RIR17 genes having protein-motif
	Pfam motif	Number of genes
SSSC genes
	No_motif	8734
	Protein tyrosine kinase	636
	Aspartyl protease	143
	RNase H	137
	Protein of unknown function (DUF 659)	130
	Myb/SANT-like DNA-binding domain	128
	Protein kinase domain	118
	Poxvirus A32 protein	110
	hAT family C-terminal dimerisation region	91
	Sel1 repeat	87
	BED zinc finger	78
	F-box-like	59
	Zinc knuckle	59
	Retrotransposon gag protein	54
	TLD	40
	DNA polymerase type B, organellar and viral	38
	BTB/POZ domain	37
	Domain of unknown function (DUF3504)	31
	Putative restriction endonuclease	31
	Integrase core domain	30
	Ubiquitin family	30
	HMG (high mobility group) box	29
	Endonuclease-reverse transcriptase	28
	KH domain	27
	Origin of replication binding protein	27
	MAC/Perforin domain	24
	Concanavalin A-like lectin/glucanases superfamily	19
	FAR1 DNA-binding domain	18
	MULE transposase domain	18
	ATPase family associated with various cellular activities (AAA)	17
	ML domain	17
	HMG-box domain	16
	F-box domain	15
	RNA recognition motif. (a.k.a. RRM, RBD, or RNP domain)	15
	SAM domain (Sterile alpha motif)	13
	AAA-like domain	12
	DNA polymerase family B, exonuclease domain	11
	Domain of unknown function (DUF4371)	11
	Hsp70 protein	11
	Reverse transcriptase (RNA-dependent DNA polymerase)	11
	ATPase domain predominantly from Archaea	10
	EF-hand domain pair	10
	Myb-like DNA-binding domain	10
	Helicase conserved C-terminal domain	9
	NYN domain	9
	gag-polyprotein putative aspartyl protease	9
	DNA polymerase family B	8
	EF hand	8
	Endonuclease/Exonuclease/phosphatase family	8
	7 transmembrane receptor (rhodopsin family)	7
	Astacin (Peptidase family M12A)	7
	Fic/DOC family	7
	Smr domain	7
	BTB And C-terminal Kelch	6
	Cys/Met metabolism PLP-dependent enzyme	6
	Cytochrome P450	6
	Domain of unknown function (DUF4413)	6
	Predicted AAA-ATPase	6
	Ricin-type beta-trefoil lectin domain-like	6
	Schizosaccharomyces pombe repeat of unknown function (DUF963)	6
	Ubiquitin-conjugating enzyme	6
	Zinc-binding domain	6
	Domain of unknown function (DUF4419)	5
	Methyltransferase domain	5
	PB1 domain	5
	PD-(D/E)XK nuclease superfamily	5
	RecQ zinc-binding	5
	Sea anemone cytotoxic protein	5
	UvrD-like helicase C-terminal domain	5
	50S ribosome-binding GTPase	4
	AIG1 family	4
	C2H2-type zinc finger	4
	D-arabinono-1,4-lactone oxidase	4
	DEAD/DEAH box helicase	4
	GDP-fucose protein O-fucosyltransferase	4
	HECT-domain (ubiquitin-transferase)	4
	N-acetylmuramoyl-L-alanine amidase	4
	Phage integrase family	4
	Protein of unknown function (DUF2283)	4
	Protein of unknown function (DUF3455)	4
	Restriction endonuclease	4
	TerD domain	4
	Transcription-silencing protein, cryptic loci regulator Clr2	4
	Aldo/keto reductase family	3
	Argonaute linker 1 domain	3
	Arrestin (or S-antigen), N-terminal domain	3
	Bromodomain	3
	C2 domain	3
	Colicin D	3
	Cytotoxic	3
	DDE superfamily endonuclease	3
	FAD binding domain	3
	MIR domain	3
	PQQ-like domain	3
	Phospholipase_D-nuclease N-terminal	3
	Protein of unknown function (DUF2985)	3
	RNA dependent RNA polymerase	3
	Recombination endonuclease VII	3
	Ring finger domain	3
	UvrD/REP helicase N-terminal domain	3
	von Willebrand factor type A domain	3
	AAA domain	2
	CENP-B N-terminal DNA-binding domain	2
	Copine	2
	Dynamin family	2
	Eukaryotic translation initiation factor 3 subunit 7 (eIF-3)	2
	FHA domain	2
	Fungal Zn(2)-Cys(6) binuclear cluster domain	2
	GIY-YIG catalytic domain	2
	GRF zinc finger	2
	Helix-turn-helix domain	2
	Hsp20/alpha crystallin family	2
	K+ potassium transporter	2
	Kelch motif	2
	MAPEG family	2
	MYND finger	2
	NUDIX domain	2
	PNGase C-terminal domain, mannose-binding module PAW	2
	Piwi domain	2
	Poxvirus D5 protein-like	2
	Promethin	2
	Protein of unknown function (DUF3294)	2
	Protein phosphatase 2C	2
	Putative adhesin	2
	RNA polymerase Rpb5, C-terminal domain	2
	S-adenosyl-L-homocysteine hydrolase	2
	SCAMP family	2
	Slime mold cyclic AMP receptor	2
	Sterile alpha motif (SAM)/Pointed domain	2
	Synaptobrevin	2
	Tc5 transposase DNA-binding domain	2
	Transposase	2
	Universal stress protein family	2
	WW domain	2
	Zinc-finger of C2H2 type	2
	short chain dehydrogenase	2
	1,3-beta-glucan synthase component	1
	2-oxoglutarate dehydrogenase N-terminus	1
	2Fe-2S iron-sulfur cluster binding domain	1
	60s Acidic ribosomal protein	1
	AT hook motif	1
	Acetyltransferase (GNAT) family	1
	AhpC/TSA family	1
	Aldehyde dehydrogenase family	1
	Aminoacyl-tRNA editing domain	1
	Anaphase-promoting complex, cyclosome, subunit 3	1
	Arp2/3 complex, 34 kD subunit p34-Arc	1
	BCS1 N terminal	1
	Bacterial collagen, middle region	1
	Basic region leucine zipper	1
	Bystin	1
	C-terminus of histone H2A	1
	CCAAT-binding transcription factor (CBF-B/NF-YA) subunit B	1
	CNH domain	1
	CO dehydrogenase flavoprotein C-terminal domain	1
	Cation efflux family	1
	Centromere protein Scm3	1
	Chromo (CHRromatin Organisation MOdifier) domain	1
	Chromo shadow domain	1
	Clostridium epsilon toxin ETX/Bacillus mosquitocidal toxin MTX2	1
	Competence-damaged protein	1
	Conidiation protein 6	1
	Copper binding proteins, plastocyanin/azurin family	1
	Cysteine-rich small domain	1
	Cytochrome c oxidase subunit III	1
	Cytosol aminopeptidase family, N-terminal domain	1
	DNA alkylation repair enzyme	1
	DNA ligase N terminus	1
	DNA/RNA non-specific endonuclease	1
	Diguanylate cyclase, GGDEF domain	1
	DnaJ domain	1
	Domain found in IF2B/IF5	1
	Domain of unknown function (DUF4539)	1
	Domain of unknown function (DUF4750)	1
	Domain of unknown function (DUF5102)	1
	Double-strand recombination repair protein	1
	Double-stranded RNA binding motif	1
	E1-E2 ATPase	1
	Electron transfer DM13	1
	Eukaryotic protein of unknown function (DUF829)	1
	FAD binding domain in molybdopterin dehydrogenase	1
	FLYWCH zinc finger domain	1
	Frequency clock protein	1
	Geminivirus Rep catalytic domain	1
	Glu/Leu/Phe/Val dehydrogenase, dimerisation domain	1
	Glutamate/Leucine/Phenylalanine/Valine dehydrogenase	1
	Glyceraldehyde 3-phosphate dehydrogenase, NAD binding domain	1
	Glycogen recognition site of AMP-activated protein kinase	1
	Glycosyl transferase family 2	1
	Got1/Sft2-like family	1
	HNH endonuclease	1
	Helix-hairpin-helix motif	1
	Hint module	1
	Hom_end-associated Hint	1
	Inositol monophosphatase family	1
	Iron permease FTR1 family	1
	Iron-containing redox enzyme	1
	Jacalin-like lectin domain	1
	Ketopantoate reductase PanE/ApbA	1
	Ketopantoate reductase PanE/ApbA C terminal	1
	Kinesin motor domain	1
	LXG domain of WXG superfamily	1
	Lecithin retinol acyltransferase	1
	Life-span regulatory factor	1
	Lipopolysaccharide-assembly, LptC-related	1
	LysM domain	1
	M-phase-specific PLK1-interacting protein	1
	Major Facilitator Superfamily	1
	MerR family regulatory protein	1
	Mitochondrial carrier protein	1
	Mitochondrial domain of unknown function (DUF1713)	1
	Mitochondrial ribosomal death-associated protein 3	1
	MuDR family transposase	1
	N-terminal domain of argonaute	1
	NADH-Ubiquinone oxidoreductase (complex I), chain 5 N-terminus	1
	NUMOD3 motif (2 copies)	1
	NUMOD4 motif	1
	Nodulin-like	1
	Nuclear pore complex scaffold, nucleoporins 186/192/205	1
	Nucleotidyltransferase domain	1
	OPT oligopeptide transporter protein	1
	Organelle biogenesis, Muted-like protein	1
	PD-(D/E)XK nuclease family transposase	1
	PHP domain	1
	PIF1-like helicase	1
	Pentatricopeptide repeat domain	1
	Phosphoribosyl transferase domain	1
	Phosphoribulokinase / Uridine kinase family	1
	Phosphotransferase enzyme family	1
	Pirin	1
	Pirin C-terminal cupin domain	1
	Plant nuclear matrix protein 1 (NMP1)	1
	Plant self-incompatibility protein S1	1
	Plasmid pRiA4b ORF-3-like protein	1
	Poly (ADP-ribose) glycohydrolase (PARG)	1
	Poly(ADP-ribose) polymerase catalytic domain	1
	Protein of unknown function (DUF1237)	1
	Protein of unknown function (DUF2034)	1
	Protein of unknown function (DUF3161)	1
	Protein of unknown function (DUF3990)	1
	Protein of unknown function, DUF393	1
	Proteolipid membrane potential modulator	1
	Putative molybdenum carrier	1
	R3H domain	1
	RNA ligase	1
	RNA polymerase II transcription elongation factor	1
	RNA polymerase Rpb2, domain 6	1
	RNA polymerase beta subunit	1
	RNA polymerases M/15 Kd subunit	1
	RQC domain	1
	RTA1 like protein	1
	Rad9	1
	Radical SAM superfamily	1
	RasGAP C-terminus	1
	Resolvase, N terminal domain	1
	Retroviral aspartyl protease	1
	Ribonuclease P	1
	Ribonuclease-III-like	1
	S-adenosyl-L-homocysteine hydrolase, NAD binding domain	1
	SAP domain	1
	SCA7, zinc-binding domain	1
	SET domain	1
	SPRY domain	1
	SecA DEAD-like domain	1
	Secreted protein acidic and rich in cysteine Ca binding region	1
	Septin	1
	Serine aminopeptidase, S33	1
	Sfi1 spindle body protein	1
	Shelterin complex subunit, TPP1/ACD	1
	Spindle and kinetochore-associated protein 2	1
	Spo12 family	1
	Spumavirus aspartic protease (A9)	1
	Stanniocalcin family	1
	Starch binding domain	1
	Sugar-specific transcriptional regulator TrmB	1
	Sulfate permease family	1
	T5orf172 domain	1
	TMEM154 protein family	1
	Telomere repeat binding factor (TRF)	1
	Thymidylate kinase	1
	Thymosin beta-4 family	1
	Transposase protein	1
	Transposase, Mutator family	1
	Tubulin/FtsZ family, GTPase domain	1
	Type IV conjugative transfer system lipoprotein (TraV)	1
	U-box domain	1
	U5-snRNA binding site 2 of PrP8	1
	Uncharacterised protein family (UPF0227)	1
	VMA21-like domain	1
	WD domain, G-beta repeat	1
	Zinc-finger double-stranded RNA-binding	1
	[2Fe-2S] binding domain	1
	gag-polypeptide of LTR copia-type	1
	tRNA synthetases class I (I, L, M and V)	1
	tRNA synthetases class II (D, K and N)	1
	zinc-ribbon family	1
Rapidly expanded (RE) families
	No_motif	2177
	Protein_tyrosine_kinase	1666
	BTB/POZ_domain	1082
	Sel1_repeat	818
	TLD	763
	Reverse_transcriptase	734
	BTB_And_C-terminal_Kelch	456
	Integrase_core_domain	334
	RNase_H	311
	hAT_family_C-terminal_dimerisation_region	310
	DDE_superfamily_endonuclease	264
	Protein_kinase_domain	218
	Cytochrome_P450	191
	MULE_transposase_domain	150
	Tc5_transposase_DNA-binding_domain	138
	Endonuclease-reverse_transcriptase	128
	BED_zinc_finger	114
	gag-polyprotein_putative_aspartyl_protease	113
	Chromo__domain	108
	SPRY_domain	94
	Protein_of_unknown_function	92
	Methyltransferase_domain	89
	Ion_transport_protein	79
	FAR1_DNA-binding_domain	77
	HMG__box	77
	PIF1-like_helicase	68
	Helitron_helicase-like_domain_at_N-terminus	57
	Galactose_oxidase,_central_domain	53
	Retrotransposon_gag_protein	50
	F-box-like	48
	Kelch_motif	47
	Tetratricopeptide_repeat	47
	Zinc_knuckle	47
	AIG1_family	45
	Aldo/keto_reductase_family	45
	Hsp70_protein	44
	CENP-B_N-terminal_DNA-binding_domain	42
	Leucine_Rich_Repeat	42
	Domain_of_unknown_function	41
	Bromodomain	39
	AAA_domain	38
	Multicopper_oxidase	34
	Piwi_domain	30
	Ubiquitin-conjugating_enzyme	30
	Poxvirus_D5_protein-like	29
	Glutathione_S-transferase,_N-terminal_domain	28
	Glutathione_S-transferase,_C-terminal_domain	27
	Myb-like_DNA-binding_domain	27
	PAZ_domain	27
	Argonaute_linker_1_domain	26
	Argonaute_linker_2_domain	26
	FAD_binding_domain	26
	N-terminal_domain_of_argonaute	26
	UDP-glucoronosyl_and_UDP-glucosyl_transferase	26
	Mid_domain_of_argonaute	25
	Retroviral_aspartyl_protease	25
	Anaphase-promoting_complex,_cyclosome,_subunit_3	24
	His-Cys_zinc_finger	24
	alpha/beta_hydrolase_fold	24
	short_chain_dehydrogenase	20
	NmrA-like_family	19
	von_Willebrand_factor_type_A_domain	18
	Alpha-kinase_family	17
	DEAD/DEAH_box_helicase	16
	IBR_domain,_a_half_RING-finger_domain	16
	Endonuclease/Exonuclease/phosphatase_family	15
	Helicase_conserved_C-terminal_domain	15
	RTC4-like_domain	15
	Uncharacterized_alpha/beta_hydrolase_domain	15
	Zinc_finger,_ZZ_type	15
	Aspartyl_protease	14
	Lipase	14
	Guanylate-binding_protein,_N-terminal_domain	13
	RecQ_zinc-binding	13
	Hint_module	11
	Helicase	9
	ML_domain	9
	Phosphotransferase_enzyme_family	9
	Myb/SANT-like_DNA-binding_domain	8
	RNA_recognition_motif.	8
	Brinker_DNA-binding_domain	7
	NUDIX_domain	7
	Ricin-type_beta-trefoil_lectin_domain-like	7
	Homeodomain-like_domain	6
	Chromo_shadow_domain	5
	Guanylate-binding_protein,_C-terminal_domain	5
	Hermes_transposase_DNA-binding_domain	5
	Ricin-type_beta-trefoil_lectin_domain	5
	Transposase	5
	Histidine_kinase-,_DNA_gyrase_B-,_and_HSP90-like_ATPase	4
	RQC_domain	4
	Spumavirus_aspartic_protease	4
	Ubiquitin_family	4
	Ig-like_domain_from_next_to_BRCA1_gene	3
	Root_hair_defective_3_GTP-binding_protein	3
	C2_domain	2
	HMG-box_domain	2
	Inositol_1,4,5-trisphosphate/ryanodine_receptor	2
	PNGase_C-terminal_domain,_mannose-binding_module_PAW	2
	Rad33	2
	Smr_domain	2
	Transposase_family_tnp2	2
	50S_ribosome-binding_GTPase	1
	ABC_transporter	1
	Adenovirus_E3_region_protein_CR2	1
	Ankyrin_repeats	1
	CTLH/CRA_C-terminal_to_LisH_motif_domain	1
	Caulimovirus_viroplasmin	1
	Chromatin_associated_protein_KTI12	1
	Conserved_region_of_unknown_function_on_GLTSCR_protein	1
	DNA_polymerase_type_B,_organellar_and_viral	1
	F-box-likeProtein_tyrosine_kinase	1
	GATA_zinc_finger	1
	Glycerophosphoryl_diester_phosphodiesterase_family	1
	Isochorismatase_family	1
	LVIVD_repeat	1
	LisH	1
	MIR_domain	1
	Origin_of_replication_binding_protein	1
	PB1_domain	1
	PT_repeat	1
	RWD_domain	1
	Reeler_domain	1
	SWIM_zinc_finger	1
	Sea_anemone_cytotoxic_protein	1
	TPR_repeat	1
	Thioredoxin	1
	Transposase,_Mutator_family	1
	Type_I_phosphodiesterase_/_nucleotide_pyrophosphatase	1
	UBA/TS-N_domain	1
	UvrD-like_helicase_C-terminal_domain	1
	UvrD/REP_helicase_N-terminal_domain	1
	Viral__RNA_helicase	1
	Winged_helix-turn_helix	1
	Zinc-finger_of_C2H2_type	1
