## Supplementary Materials for "Evidence of non-tandemly repeated rDNAs and their intragenomic heterogeneity in *Rhizophagus irregularis*"

### Sheet: Table S12
Supplementary Table 13, Percentages of the gene on transposable element (raw data for Figure 1d,e)
OG ID	Total gene number	LINE	LTR	DNA	unknown
CAFE
OG0000066	81	1.23457	96.2963	0	2.46914
OG0000052	65	0	0	76.9231	30.7692
OG0000047	71	0	38.0282	2.8169	52.1127
OG0000025	92	0	0	0	7.6087
OG0000076	21	0	0	4.7619	4.7619
OG0000089	24	0	0	0	0
OG0000090	85	0	0	3.52941	97.6471
OG0000094	46	0	0	2.17391	13.0435
OG0000095	23	0	0	0	4.34783
OG0000098	30	0	0	0	0
OG0000105	74	4.05405	1.35135	81.0811	10.8108
OG0000107	40	0	0	2.5	60
OG0000103	30	3.33333	0	13.3333	90
OG0000114	38	0	0	7.89474	0
OG0000118	75	2.66667	0	0	2.66667
OG0000080	70	1.42857	5.71429	4.28571	82.8571
OG0000117	31	0	6.45161	3.22581	25.8065
OG0000136	25	0	0	4	8
OG0000154	43	0	0	0	0
OG0000155	58	0	0	3.44828	100
OG0000171	41	7.31707	4.87805	26.8293	70.7317
OG0000164	14	0	0	0	7.14286
OG0000170	33	0	0	0	12.1212
OG0000190	52	0	1.92308	5.76923	94.2308
OG0000208	49	0	0	95.9184	12.2449
OG0000214	39	0	0	5.12821	0
OG0000217	27	0	3.7037	7.40741	11.1111
OG0000229	22	4.54545	0	63.6364	72.7273
OG0000248	39	0	0	2.5641	94.8718
OG0000202	15	0	0	0	20
OG0000279	35	5.71429	0	2.85714	5.71429
OG0000304	18	0	0	0	5.55556
OG0000311	17	0	0	0	0
OG0000314	22	0	0	4.54545	13.6364
OG0000338	16	0	0	6.25	18.75
OG0000332	17	94.1176	5.88235	17.6471	23.5294
OG0000364	32	62.5	6.25	71.875	6.25
OG0000383	30	100	0	10	73.3333
OG0000416	25	0	0	0	4
OG0000432	23	0	4.34783	4.34783	26.087
OG0000477	15	0	0	0	100
OG0000482	18	0	0	0	66.6667
OG0000481	21	0	0	4.7619	57.1429
OG0000523	20	0	0	5	65
OG0000535	23	0	0	0	13.0435
OG0000536	21	0	0	0	0
OG0000579	16	0	0	93.75	12.5
OG0000580	13	0	0	0	15.3846
OG0000582	21	0	0	0	42.8571
OG0000620	22	0	0	4.54545	0
OG0000621	12	0	0	16.6667	8.33333
OG0000675	20	0	0	0	5
OG0000771	9	11.1111	0	0	0
OG0000919	10	0	0	0	0
OG0000925	18	16.6667	0	44.4444	11.1111
OG0001001	17	0	0	100	11.7647
OG0001061	15	0	0	100	0
OG0001131	16	0	0	6.25	93.75
OG0000069	16	0	0	0	68.75
OG0000062	33	3.0303	0	3.0303	9.09091
OG0000074	27	0	0	0	100
OG0000138	7	0	100	0	0
OG0000174	12	0	0	0	33.3333
OG0000261	11	0	0	0	63.6364
OG0000298	12	0	0	91.6667	8.33333
OG0000085	24	0	8.33333	12.5	45.8333
OG0000365	7	0	0	57.1429	14.2857
OG0000384	10	0	0	0	70
OG0000403	9	0	0	0	0
Z-score
OG0000020	237	0	0	0	95.3586
OG0000030	177	2.25989	1.69492	88.1356	14.1243
OG0000024	227	0.440529	0.440529	0.440529	98.2379
OG0000034	170	1.17647	16.4706	7.64706	96.4706
OG0000060	122	0	0.819672	0	90.9836
OG0000022	231	0	0.4329	0.865801	97.8355
OG0000041	161	0.621118	0.621118	1.24224	98.7578
OG0000038	162	5.55556	0	20.9877	98.1481
OG0000058	121	0	0	0.826446	4.13223
OG0000008	429	3.0303	3.7296	78.3217	31.0023
OG0000031	135	0.740741	0.740741	94.0741	2.22222
OG0000000	1671	0.718133	0.299222	3.17175	93.9557
OG0000026	172	1.74419	1.74419	5.23256	98.2558
OG0000006	745	0.268456	0.536913	1.34228	91.1409
OG0000036	150	0	2	2	92
OG0000027	113	0.884956	0.884956	0.884956	1.76991
OG0000021	144	0	0	2.08333	21.5278
OG0000037	101	2.9703	0	1.9802	11.8812
OG0000043	101	0.990099	0	0.990099	4.9505
OG0000007	163	0.613497	0.613497	0	62.5767
OG0000010	198	7.57576	2.0202	91.4141	20.202
OG0000004	533	1.68856	93.621	7.69231	5.4409
OG0000001	626	96.3259	0.958466	10.2236	23.4824
