## Supplementary Materials for "Evidence of non-tandemly repeated rDNAs and their intragenomic heterogeneity in *Rhizophagus irregularis*"

### Sheet: Sheet1
Supplementary Table 14, Blast search of genes involved in the degradation of plant cell wall
Query; Corresponding gene in Aspergillus niger , Database; all of constructed gene models from RIR17 (for blastp search), or RIR17 genomic sequences (for tblastn search)
Activity category in CAzy	CAZy ID	Corresponding gene in Aspergillus niger CBS 513.88 (Genbank ID)	Blastp (e-value < 1E-4)	tBlastn (e-value < 1E-4)
Polysaccharide lyases	PL4	CAK48272	No-hit	No-hit
		CAK46452	No-hit	No-hit
	PL1	CAK48551	No-hit	No-hit
		CAK48529	No-hit	No-hit
		CAK48388	No-hit	No-hit
		CAK47350	No-hit	No-hit
		CAK40523	No-hit	No-hit
		CAK37997	No-hit	No-hit
Cellobiohytdorlases	GH7	AAF04492	No-hit	No-hit
		AAF04491	No-hit	No-hit
	GH6	CAK41068	No-hit	No-hit
		CAK39856	No-hit	No-hit
Lytic polysaccharide mono-oxygenases	AA9	CAK97324	No-hit	No-hit
		CAK97151	No-hit	No-hit
		CAK46515	No-hit	No-hit
		CAK45495	No-hit	No-hit
		CAK42466	No-hit	No-hit
		CAK41095	No-hit	No-hit
		CAK38942	No-hit	No-hit
Proteins with cellulose-binding motif 1	CBM1	CAK97324	No-hit	No-hit
		CAK46515	No-hit	No-hit
		CAK44069	No-hit	No-hit
		CAK43558	No-hit	No-hit
		CAK42930	No-hit	No-hit
		CAK42466	No-hit	No-hit
		CAK41068	No-hit	No-hit
		AAF04492	No-hit	No-hit
