## Supplementary Materials for "Evidence of non-tandemly repeated rDNAs and their intragenomic heterogeneity in *Rhizophagus irregularis*"

### Sheet: Sheet1
Supplementary Table 15, Blast search of "the missing ascomycete core genes orthologs" by Tang et al. 2016
Query; 39 orthologs from Saccharomyces Genome Database (S288C reference), Database; all of gene models from RIR17 for blastp, and RIR17 genomic sequence for tblastn search
Function	SGD gene ID	Length (AA)	Gene name	Description		Tang et al. 2016		Hits in repcilocal best hit by blastp with RIR17 gene models (e-value < 1e-10)		tBastn to RIR_17 assmblies
										Hit ID	alignment length	bit score	evalue	% identity	% positives
Thiamine metabolism/transport	YGR144W	327	THI4	Thiazole synthase		Missing		No-Hit		No-Hit
	YPL214C	541	THI6	Bifunctional enzyme with thiamine-phosphate pyrophosphorylase and 4-methyl-5-beta-hydroxyethylthiazole kinase activities		Missing		No-Hit		No-Hit
	YLR237W	599	THI7	Plasma membrane transporter responsible for the uptake of thiamine		Missing		No-Hit		No-Hit
	YOL055C	552	THI20	Multifunctional protein with hydroxymethylpyrimidine phosphate (HMP-P) kinase and thiaminase activities		Missing		No-Hit		No-Hit
	YPL258C	552	THI21	Hydroxymethylpyrimidine phosphate kinase		Missing		No-Hit		No-Hit
	YPR121W	573	THI22	hydroxymethylpyrimidine phosphate kinases		Missing		No-Hit		No-Hit
	YOR192C	600	THI72	Transporter of thiamine or related compound		Missing		No-Hit		No-Hit
	YOR071C	599	NRT1	High-affinity nicotinamide riboside transporter		Missing		No-Hit		No-Hit
Allantoine metabolism/transport	YIR028W	636	DAL4	Allantoin permease		Missing		No-Hit		No-Hit
Alcohol metabolism/fermentation	YGL256W	383	ADH4	Alcohol dehydrogenase isoenzyme type IV		Missing		No-Hit		No-Hit
	YOL165C	144	AAD15	Putative aryl-alcohol dehydrogenase		Present		No-Hit		No-Hit
Uracil metabolism/transport	YBL042C	640	FUI1	High affinity uridine permease		Missing		No-Hit		No-Hit
	YBR021W	634	FUR4	Uracil permease		Missing		No-Hit		No-Hit
Detoxification/stress response	YER185W	304	PUG1	Plasma membrane protein with roles in the uptake of protoprophyrin IX and the efflux of heme		Missing		No-Hit		No-Hit
	YGR213C	318	RTA1	Protein involved in 7-ami-cholesterol resistance		Missing		No-Hit		No-Hit
	YGR234W	400	YHB1	Nitric oxide oxidoreductase		Missing		No-Hit		No-Hit
	YIL053W	251	RHR2	DL-glycerol-3-phosphatase		Missing		No-Hit		No-Hit
	YPR201W	405	ARR3	Arsenite transporter		Missing		No-Hit		No-Hit
	YGL196W	429	DSD1	D-serine dehydratase (aka D-serine ammonia-lyase)		Missing		No-Hit		No-Hit
	YHR044C	247	DOG1	2-deoxyglucose-6-phosphate phosphatase		Missing		No-Hit		No-Hit
	YHR043C	247	DOG2	2-deoxyglucose-6-phosphate phosphatase		Missing		No-Hit		No-Hit
Chaperones	YBR227C	521	MCX1	Mitochondrial matrix protein		Missing		No-Hit		No-Hit
Proteases/peptidases	YHR132C	431	ECM14	Putative metalloprotease		Missing		No-Hit		No-Hit
Aromatic ami- acid metabolism	YGL202W	501	ARO8	Aromatic ami-transferase I		Missing		No-Hit		No-Hit
	YHR137W	514	ARO9	Aromatic ami-transferase II		Missing		No-Hit		No-Hit
Channels/transporters	YJL093C	692	TOK1	Outward-rectifier potassium channel		Missing		No-Hit		No-Hit
	YBR296C	575	PHO89	Na+/Pi cotransporter		Present		g13446.t1		unitig_335	392	120	7e-36	27.3	47.19
	YKL221W	474	MCH2	monocarboxylate permeases		Missing		No-Hit		No-Hit
Mating type/cell cycle/budding	YIL140W	824	AXL2	Integral plasma membrane protein required for axial budding in haploid cells		Missing		No-Hit		No-Hit
ER quality control	YPL096W	364	PNG1	Conserved peptide N-glycanase required for deglycosylation of misfolded glycoproteins during proteasome-dependent degradation		Missing		No-Hit		No-Hit
	YBR015C	598	MNN2	Alpha-1,2-man-syltransferase		Missing		No-Hit		No-Hit
	YJL186W	587	MNN5	Alpha-1,2-man-syltransferase		Missing		No-Hit		No-Hit
Fatty acid synthesis	YKL182W	1731	FAS1	Fatty Acid Synthase		Missing		No-Hit		No-Hit
	YPL231W	1717	FAS2	Fatty Acid Synthase		Missing		No-Hit		No-Hit
Others	YLL057C	413	JLP1	Fe(II)-dependent sulfonate/alpha-ketoglutarate dioxygenase, involved in sulfonate catabolism for use as a sulfur source		Missing		No-Hit		No-Hit
	YNL229C	355	URE2	Nitrogen catabolite repression transcriptional regulator		Present		g33445.t1		unitig_27	106	75.1	9e-27	38.68	56.6
	YLR047C	687	FRE8	Iron/copper reductases, involved in iron homeostasis		Missing		No-Hit		No-Hit
	YLR278C	1342	YLR278C	Zinc-cluster protein		Missing		No-Hit		No-Hit
	YIL162W	533	SUC2	Invertase		Missing		No-Hit		No-Hit
