## Supplementary Materials for "Evidence of non-tandemly repeated rDNAs and their intragenomic heterogeneity in *Rhizophagus irregularis*"

### Sheet: Sheet1
Supplementary Table 16, Position and size of ribosomal DNAs in RIR17 assemblies
Contig			Cluster ID	18SrRNA					ITS1					5.8SrRNA					ITS2					28SrRNA
DDBJ accession ID	contig ID	Length		Start	End	Strand	Length (bp)		Start	End	Strand	Length (bp)		Start	End	Strand	Length (bp)		Start	End	Strand	Length (bp)		Start	End	Strand	Length (bp)
BDIQ01000050	unitig_311	2605414	c311-1	2472121	2473931	+	1810		2473932	2474037	+	105		2474038	2474189	+	151		2474190	2474401	+	211		2474402	2477920	+	3518
BDIQ01000051	unitig_312	2006806	c312-1	1267663	1269473	-	1810		1267554	1267662	-	108		1267396	1267553	-	157		1267198	1267395	-	197		1263653	1267197	-	3544
BDIQ01000086	unitig_35	1402315	c35-1	1266467	1268276	-	1809		1266358	1266466	-	108		1266200	1266357	-	157		1266002	1266199	-	197		1262457	1266001	-	3544
BDIQ01000091	unitig_356	903168	c356-1	835247	837056	-	1809		835138	835246	-	108		834980	835137	-	157		834780	834979	-	199		831236	834779	-	3543
BDIQ01000122	unitig_39	1283118	c39-1	1088127	1089937	+	1810		1089938	1090325	+	387		1090044	1090201	+	157		1090202	1090401	+	199		1090402	1093945	+	3543
			c39-2	1187950	1189760	-	1810		1187842	1187949	-	107		1187684	1187841	-	157		1187477	1187683	-	206		1183931	1187476	-	3545
BDIQ01000129	unitig_4	1756868	c4-1	931820	933630	+	1810		933631	933733	+	102		933734	933884	+	150		933885	934083	+	198		934084	937625	+	3541
BDIQ01000190	unitig_52	356335	c52-1	317125	318935	+	1810		318936	319041	+	105		319042	319193	+	151		319194	319405	+	211		319406	322924	+	3518
BDIQ01000195	unitig_62	202037	c62-1	85736	87545	+	1809		87546	87654	+	108		87655	87812	+	157		87813	88010	+	197		88011	91555	+	3544
			c62-2	171752	173562	-	1810		171643	171751	-	108		171485	171642	-	157		171287	171484	-	197		167742	171286	-	3544
