## Supplementary Materials for "Evidence of non-tandemly repeated rDNAs and their intragenomic heterogeneity in *Rhizophagus irregularis*"

### Sheet: Sheet1
Supplementary Figure 17, Mapped read depth of coverage to RIR17 genes.
*Calculated by mapback of DNA short reads (Rir_DNA_PE180) to selected ten BISCO genes and consensus rDNA sequences from ten rDNA paralogs.
	isoform ID	Mean read depth of covrage*	(rDNA) / (single-copy BUSCOs)
BUSCOs	g15690.t1	159.33	-
	g16450.t1	160.334	-
	g24696.t1	157.367	-
	g13527.t1	148.959	-
	g1455.t1	162.149	-
	g11464.t1	153.371	-
	g13372.t1	152.484	-
	g31539.t1	155.291	-
	g6363.t1	146.113	-
	g11459.t1	144.201	-
	Average of ten BUSCOs	153.96	-
rDNAs	rDNA_Consensus_IUPAC	1733.25	11.3
