## Supplementary Materials for "Evidence of non-tandemly repeated rDNAs and their intragenomic heterogeneity in *Rhizophagus irregularis*"

### Sheet: Sheet1
Supplementary Table 18, rDNAs in the previous genome assmblies based on RNAmmer analysis
Genome ID	Assmbly ID	Assmbly length	rDNA type	Start	End	Strand	Score	Coresponding gene on RIR17*
JGI_v2.0	scaffold_373		28s_rRNA	3428	8116	-	3249.9	C311-1
JGI_v2.0	scaffold_373		18s_rRNA	8228	10038	-	1495.1
JGI_v2.0	scaffold_200		18s_rRNA	86443	88253	+	1494.6	C312-1
JGI_v2.0	scaffold_200		28s_rRNA	88365	93099	+	3280.4
JGI_v2.0	scaffold_17		28s_rRNA	187376	191935	-	3283.5	C4-1
JGI_v2.0	scaffold_17		18s_rRNA	192047	193857	-	1494.6
JGI_v2.0	scaffold_658		18s_rRNA	20153	21963	+	1494.8	C39-2(Partial)
JGI_v2.0	scaffold_349		18s_rRNA	122313	123445	+	164.4	C39-1(Partial)
JGI_v2.0	scaffold_159		28s_rRNA	45455	46835	+	33.9	C356-1(Partial)
Tis_13	scaffold_3668		28s_rRNA	9	1305	-	252.7	Not analysed
Tis_13	scaffold_3199		18s_rRNA	6	1498	+	956.7	Not analysed
Lin_14	JEMT01001954.1		28s_rRNA	4257	7785	-	3214.9	Not analysed
Lin_14	JEMT01015073.1		18s_rRNA	10	1068	-	134.7	Not analysed
Lin_14	JEMT01012775.1		18s_rRNA	1537	2892	+	845.2	Not analysed
*from mummer aligment
