## Supplementary Materials for "Evidence of non-tandemly repeated rDNAs and their intragenomic heterogeneity in *Rhizophagus irregularis*"

### Sheet: Sheet1
Supplementary Table 19, Different positions among rDNA paralogs in RIR17
Referential sequence; c62-1		Altanative sequence	Mutation type	Existance of coresponding variation on each paralog
Position	sequence			c62_2	c35	c312	c39_1	c39_2	c356	c4	c52	c311
198	G	A	transition								✓	✓
243	C	T	transition			✓
1697	A	G	transition								✓	✓
1721	T	C	transition		✓
1823	C	T	transition							✓
1825	G	A	transition							✓
1829	T	C	transition		✓
1832	T	C	transition							✓
1838	A	G	transition							✓
1840	C	T	transition							✓
1843	G	A	transition					✓
1846	C	T	transition			✓
1846	C	A	transversion							✓
1850	C	T	transition								✓	✓
1878	T	A	transversion							✓
1881	T	A	transversion							✓
1885	T	A	transversion							✓
1886	T	A	transversion							✓
1887	G	A	transition							✓
1890	T	A	transversion							✓
1891	C	T	transition							✓
1892	A	T	transversion							✓
1907	T	A	transversion							✓
1908	G	A	transition				✓	✓			✓	✓
1908	G	T	transversion							✓
1909	T	A	transversion							✓
2042	C	T	transition							✓
2046	T	C	transition					✓
2046	T	*	indel							✓	✓	✓
2050	C	T	transition							✓	✓	✓
2051	C	T	transition								✓	✓
2054	G	A	transition							✓	✓	✓
2077	G	A	transition							✓
2079	G	A	transition							✓	✓	✓
2095	T	C	transition								✓	✓
2096	G	A	transition							✓
2097	C	T	transition							✓	✓	✓
2100	T	C	transition					✓
2103	A	T	transversion							✓
2103	A	*	Indel								✓	✓
2104	A	T	transversion							✓	✓	✓
2105	T	C	transition								✓	✓
2110	G	T	transversion					✓
2113	A	T	transversion					✓
2114	T	G	transversion					✓
2114	T	C	transition							✓	✓	✓
2115	G	A	transition					✓
2126	G	A	transition							✓
2131	A	G	transition								✓	✓
2134	T	C	transition								✓	✓
2146-7	*	A	indel					✓
2146-7	*	C	indel								✓	✓
2149	T	C	transition								✓	✓
2149	T	A	transversion							✓
2150	C	T	transition							✓
2153	C	T	transition						✓	✓	✓	✓
2154	T	C	transition								✓	✓
2155	G	T	transversion							✓
2155	G	A	transition								✓	✓
2156	G	A	transition						✓	✓
2188	C	T	transition					✓	✓	✓	✓	✓
2193	T	C	transition							✓
2231	T	C	transition					✓
2235	C	T	transition							✓
2236	T	C	transition							✓
2269	G	A	transition					✓	✓	✓
2277	C	T	transition					✓			✓	✓
2280	T	C	transition						✓	✓
2319	G	A	transition								✓	✓
2321	A	G	transition								✓	✓
2424	T	C	transition				✓	✓			✓	✓
2438	T	C	transition				✓	✓
2461	A	G	transition				✓	✓	✓	✓
2469	C	T	transition			✓
2472	C	T	transition				✓	✓	✓	✓
2475	A	T	transversion				✓	✓	✓	✓
2477	T	C	transition				✓	✓	✓	✓
2480	G	A	transition				✓	✓	✓	✓	✓	✓
2485	C	T	transition				✓	✓	✓	✓
2487	T	C	transition				✓	✓	✓	✓
2495	A	T	transversion				✓	✓	✓	✓
2497	T	G	transversion				✓	✓	✓	✓
2499	A	G	transition				✓	✓	✓	✓
2502	G	A	transition				✓	✓	✓	✓
2511	T	C	transition								✓	✓
2521	T	G	transversion				✓	✓	✓	✓
2530	C	T	transition						✓	✓
2541	T	G	transversion				✓	✓	✓	✓
2542	T	A	transversion				✓	✓	✓	✓
2544	G	T	transversion				✓	✓	✓	✓
2547	T	C	transition				✓	✓	✓	✓
2559	C	T	transition						✓	✓
2561	T	A	transversion						✓	✓
2564	T	A	transversion						✓	✓
2763	C	T	transition						✓	✓
2769	C	T	transition						✓	✓
2774	C	A	transversion				✓	✓
2774	C	T	transition						✓	✓
2782	T	C	transition						✓	✓
2783	G	T	transversion								✓	✓
2787	G	A	transition						✓	✓
2794	A	T	transversion								✓	✓
2798	A	G	transition						✓	✓
2807	T	*	indel						✓	✓
2807	T	C	transversion								✓	✓
2808	T	C	transition						✓	✓
2821	A	G	transition						✓	✓	✓	✓
2824	T	C	transition						✓	✓
2825	C	T	transition						✓	✓
2844	G	A	transition							✓
2865	T	C	transition								✓	✓
2868	T	G	transversion								✓	✓
2869	G	C	transversion								✓	✓
2870	G	A	transition								✓	✓
2871	T	C	transition								✓	✓
2881	A	G	transition								✓	✓
2886	G	A	transition				✓	✓		✓	✓	✓
2905	T	C	transition				✓	✓		✓
2916	G	A	transition							✓
2938	A	G	transition								✓	✓
2969	C	T	transition								✓	✓
2972	C	T	transition		✓	✓
2988	G	A	transition		✓	✓				✓	✓	✓
3004	C	T	transition		✓	✓					✓	✓
3009	G	A	transition							✓
3011	C	T	transition								✓	✓
3018	T	G	transversion								✓	✓
3025	C	T	transition								✓	✓
3026	G	A	transition								✓	✓
3045	C	T	transition								✓	✓
3058	C	T	transition								✓	✓
3092	C	T	transition		✓	✓
3184	T	A	transversion				✓	✓
3535	T	C	transition		✓	✓	✓	✓	✓	✓	✓	✓
4027	C	T	transition								✓	✓
4031	A	G	transition				✓
4034	C	A	transversion				✓
4035	G	T	transversion				✓
4038	T	C	transition								✓	✓
4085	T	C	transition								✓	✓
4109	G	T	transversion						✓
4109	G	A	transition								✓	✓
4111	G	T	transversion								✓	✓
4120	G	A	transition							✓
4123	G	A	transition							✓
4128	G	T	transversion							✓	✓	✓
4131	G	A	transition							✓	✓	✓
4148	A	C	transversion						✓
4164	A	G	transition							✓
4167	C	T	transition							✓	✓	✓
4168	C	G	transversion						✓	✓	✓	✓
4213	G	A	transition							✓	✓	✓
4214	G	A	transition						✓	✓	✓	✓
4218	C	G	transversion							✓	✓	✓
4221	G	T	transversion						✓
4225	C	T	transition							✓
4226	C	T	transition							✓	✓	✓
4228	A	G	transition							✓
4231	C	T	transition						✓
4235	A	C	transversion							✓
4235	A	T	transversion								✓	✓
4238	T	C	transition							✓	✓	✓
4253	C	T	transition							✓	✓	✓
4261	C	T	transition						✓	✓	✓	✓
4280	A	G	transition								✓	✓
4281	A	G	transition								✓	✓
4290	C	T	transition				✓			✓
4293	A	G	transition								✓	✓
4294	C	T	transition							✓	✓	✓
4419	A	G	transition							✓
4425	C	T	transition						✓
4426	T	C	transition							✓
4427	T	C	transition								✓	✓
4428	A	G	transition								✓	✓
4429	T	C	transition								✓	✓
4437	T	C	transition						✓
4439	G	A	transition							✓
4441	T	A	transversion							✓
4442	A	G	transition							✓
4448	T	C	transition								✓	✓
4449	T	C	transition								✓	✓
4450	T	C	transition						✓	✓
4450	T	*	indel								✓	✓
4453	T	G	transversion								✓	✓
4454	G	T	transversion								✓	✓
4455	G	A	transition						✓
4457	G	A	transition						✓	✓	✓	✓
4458	T	G	transversion							✓
4458	T	A	transversion								✓	✓
4459	G	T	transversion							✓
4460	C	T	transition							✓
4464	A	C	transversion							✓
4465	A	T	transversion							✓
4467	A	C	transversion								✓	✓
4468	A	T	transversion								✓	✓
4481	A	G	transition						✓
4482	A	G	transition								✓	✓
4483	G	C	transversion						✓
4483	G	T	transversion								✓	✓
4485	C	T	transition							✓	✓	✓
4486	T	C	transition								✓	✓
4488	C	G	transversion							✓
4488	C	T	transition								✓	✓
4489	G	T	transversion							✓
4491	T	C	transition							✓
4491	T	*	indel								✓	✓
4492	T	A	transversion								✓	✓
4493	C	A	transversion								✓	✓
4494	G	A	transition								✓	✓
4495	C	T	transition							✓
4495	C	G	transversion								✓	✓
4496	C	T	transition						✓	✓	✓	✓
4497	G	T	transversion						✓
4497	G	C	transversion								✓	✓
4500	C	T	transition								✓	✓
4501	T	C	transition							✓	✓	✓
4502	G	C	transversion								✓	✓
4508	C	T	transition							✓
4516	G	A	transition								✓	✓
4519	C	T	transition						✓
4519	C	*	indel								✓	✓
4531	T	C	transition						✓
4531	T	*	indel								✓	✓
4541	A	G	transition								✓	✓
4544	T	C	transition			✓	✓		✓
4545	G	A	transition							✓
4546	A	T	transversion						✓	✓
4549	A	T	transversion							✓
4550	A	G	transition							✓
4554	T	C	transition							✓
4997	C	T	transition							✓
5002	G	T	transversion							✓
5027	G	A	transition							✓
5096	T	A	transversion	✓	✓		✓	✓	✓	✓	✓	✓
5525	T	C	transition								✓	✓
5530	C	A	transversion								✓	✓
5623	C	T	transition							✓
5626	T	A	transversion							✓
5627	A	T	transversion							✓
5628	T	A	transversion							✓
5641	A	G	transition							✓
5671	T	A	transversion							✓
5680	A	G	transition						✓	✓	✓	✓
5684	G	T	transversion							✓
5703	C	T	transition							✓
5706	C	T	transition						✓
5707	T	C	transition							✓
5709	G	A	transition							✓
5720	G	A	transition							✓
5727	C	T	transition							✓
5730	G	A	transition				✓	✓	✓
5730	G	*	indel							✓
5735	G	A	transition							✓
5749	C	T	transition						✓
5772	G	A	transition							✓
5776	G	A	transition							✓
5807	C	T	transition		✓
5830	C	T	transition							✓
5836	C	T	transition							✓
5838	A	G	transition						✓
