## Supplementary Materials for "Evidence of non-tandemly repeated rDNAs and their intragenomic heterogeneity in *Rhizophagus irregularis*"

### Sheet: Sheet1
Supplementary table 2, Summary of the sequencing data
Sequence ID	DRA ID	Libraly construction and sequencing method	DNA/RNA	Read #	Read length	Total basepair (Mbp)
Rir_DNA_Pac_1	DRA004849	PacBio RSII, P6-C4 sequence chemistry	DNA	348539	*7559	2635
Rir_DNA_Pac_2	DRA004878	PacBio RSII, P6-C4 sequence chemistry	DNA	394261	*8562	3376
Rir_DNA_Pac_3	DRA004889	PacBio RSII, P6-C4 sequence chemistry	DNA	761112	*7500	5708
Rir_DNA_PE180	DRA004835	Hiseq PE126,TruSeq DNA prep kit	DNA	423041682	126	53303
Rir_RNA_SS	DRA005204	Hiseq PE101,TruSeq RNA prep kit	RNA	32245928	101	3256.84
Rir_RNA_rRNA	DRA006039	Miseq PE301,TruSeq RNA prep kit	RNA	20904594	301	6292
*Average read length
