## Supplementary Materials for "Evidence of non-tandemly repeated rDNAs and their intragenomic heterogeneity in *Rhizophagus irregularis*"

### Sheet: Sheet1
Supplementary Table 20, Mean Intragenomic differences among ten rDNA paralogs
SD = standard deviation
Region	Aligned positions	# difference			# indel			Percent identity (%)
		Average	SD		Average	SD		Average	SD
18SrDNA	1811	1.57778	1.08503		0.466667	0.498888		99.9109	0.0599193
ITS1	110	7.13333	7.85027		2.75556	2.53995		93.4522	7.19917
5.8SrDNA	158	5.28889	5.13646		3	3.14113		96.6491	3.24946
ITS2	220	20.5111	14.7552		8.8	7.72183		90.2789	6.83972
28SrDNA	3548	73.4667	48.4899		12.2889	12.6783		97.9278	1.367
Whole 48SrDNA cluster	5847	106.133	69.5997		27.3111	22.8442		98.1811	1.19378
