## Supplementary Materials for "Evidence of non-tandemly repeated rDNAs and their intragenomic heterogeneity in *Rhizophagus irregularis*"

### Sheet: Sheet1
Supplementary Table 22, Detected number of tRNA by tRNAscan-SE
	tRNAs decoding Standard 20 AA	Selenocysteine tRNAs (TCA)	Possible suppressor tRNAs (CTA,TTA)	tRNAs with undetermined/unknown isotypes	Predicted pseudogenes	tRNAs with introns
RIR17	110	0	1	17	12	37
Rhizopus oryzae	237	0	0	0	2	12
Phycomyces blakesleeanus	308	0	1	0	0	12
Mortierella elongata	253	0	0	2	3	12
Abisporus varbisporus	157	0	0	0	3	91
Saccharomyces cerevisiae	286	1	0	2	6	59
