## Supplementary Materials for "Evidence of non-tandemly repeated rDNAs and their intragenomic heterogeneity in *Rhizophagus irregularis*"

### Sheet: Sheet1
Supplementary Table 3, Blast hit data of eliminated contamination sequences
Query; Illumina-polished assmbly, Database; Refseq_genome, blast; default blastn search
Assmbly ID	Hit ID	Assmbly length	Identity %	Query cover %	Max bit score	Total score	E-value	Subject title
unitig_103	NW_016089427	4223	99	100	7548	25444	0	Daucus carota subsp. sativus cultivar DH1 unplaced genomic scaffold, ASM162521v1 DCARv2_B11, whole genome shotgun sequence
unitig_228	NC_030383	2192	93	100	3208	87603	0	Daucus carota subsp. sativus cultivar DH1 chromosome 3, ASM162521v1, whole genome shotgun sequence
unitig_85	NW_016092113	14490	99	99	10975	106600	0	Daucus carota subsp. sativus cultivar DH1 unplaced genomic scaffold, ASM162521v1 DCARv2_S316, whole genome shotgun sequence
unitig_109	NW_016089417	1602	99	100	2826	52864	0	Daucus carota subsp. sativus cultivar DH1 chromosome 2 genomic scaffold, ASM162521v1 2, whole genome shotgun sequence
unitig_88	NW_016092113	14867	98	100	11607	90386	0	Daucus carota subsp. sativus cultivar DH1 unplaced genomic scaffold, ASM162521v1 DCARv2_S316, whole genome shotgun sequence
unitig_100	NW_016089417	8259	94	100	12676	539700	0	Daucus carota subsp. sativus cultivar DH1 chromosome 2 genomic scaffold, ASM162521v1 2, whole genome shotgun sequence
unitig_83	NW_016092113	46670	98	100	11686	328700	0	Daucus carota subsp. sativus cultivar DH1 unplaced genomic scaffold, ASM162521v1 DCARv2_S316, whole genome shotgun sequence
unitig_84	NW_016092113	14454	98	100	11673	103600	0	Daucus carota subsp. sativus cultivar DH1 unplaced genomic scaffold, ASM162521v1 DCARv2_S316, whole genome shotgun sequence
unitig_101	NC_030388	3879	95	100	6058	146300	0	Daucus carota subsp. sativus cultivar DH1 chromosome 8, ASM162521v1, whole genome shotgun sequence
