## Supplementary Materials for "Evidence of non-tandemly repeated rDNAs and their intragenomic heterogeneity in *Rhizophagus irregularis*"

### Sheet: RIR17_JGI2
Supplementary Table 4, Statisticsof Mummer alignment
			RIR17 vs JGI2			RIR17 vs Lin14			RIR17 vs JGI_v1.0			JGI_v2.0vs Lin14			JGI_v2.0vs JGI_v1.0
			RIR17	JGI_v2.0		RIR17	Lin14		RIR17	JGI_v1.0		JGI_v2.0	Lin14		JGI_v2.0	JGI_v1.0
Assmbly #	Total query		210	1123		210	30233		210	28371		1123	30233		1123	28371
	Aligned		181	1118		184	29346		171	27941		1097	29222		1039	27911
	Unaligned		29	5		26	887		39	430		26	1011		84	460
Bases	Total bases		149750837	136807476		149750837	140695967		149750837	91083792		136807476	140695967		136807476	91083792
	Aligned	bp	141467912	129748697		135095707	139499930		102512435	89901367		123572251	137934367		100065708	89599127
		% for total bases	0.944689	0.948404		0.902137	0.991499		0.684553	0.987018		0.903257	0.980372		0.731435	0.9837
	Unaligned	bp	8282925	7058779		14655130	1196037		47238402	1182425		13235225	2761600		36741768	1484665
		% for total bases	0.0553114	0.0515964		0.0978634	0.00850086		0.315447	0.0129817		0.0967434	0.0196281		0.268565	0.0163
Syntenic difference	Breakpoints		57007	53835		109568	45089		116992	45979		138441	85178		118725	51951
	Relocations		982	622		219	82		4	48		668	238		68	79
	Translocations		1980	1101		19502	766		28807	1129		17489	1908		28316	1629
	Inversions		34	64		445	551		2	39		395	487		4	17
SNP			29960			9655			30347			24699			32729
INDEL			14608			17081			21267			2622			14112
*Supported by 20 bp over sequence identifer around the detected position
