## Supplementary Materials for "Evidence of non-tandemly repeated rDNAs and their intragenomic heterogeneity in *Rhizophagus irregularis*"

### Sheet: Sheet1
Supplementary Table 5, Masked repetitive region of RIR17 and related organisms
Organims	Taxon	Total assmbly size	Masked region			Interspersed repeats			SINEs					LINE					LTR					DNA elements					Unclassified
			Bases	% in assmbly		Bases	% in assmbly		# element	Bases	% in total interspresed repeats region	% in assmbly		# element	Bases	% in total interspresed repeats region	% in assmbly		# element	Bases	% in total interspresed repeats region	% in assmbly		# element	Bases	% in total interspresed repeats region	% in assmbly		# element	Bases	% in total interspresed repeats region	% in assmbly
Rhizophagus irreguraris (RIR17)	Glomeromycota	149750837	64445035	0.4303		59654501	0.3984		0	0	0	0		9088	6221427	0.104291	0.0415452		4036	2982306	0.049993	0.0199151		31147	12969296	0.217407	0.0866058		90103	37481472	0.628309	0.250292
Rhizophagus irreguraris (JGI_v2.0)	Glomeromycota	136807476	45495895	0.3326		41226007	0.301343		0	0	0	0		2785	2575264	0.062467	0.018824		2356	1267431	0.0307435	0.00926434		25382	7884378	0.191248	0.0576312		82797	29498934	0.715542	0.215624
Rhizophagus irreguraris (Lin14)	Glomeromycota	140695967	52789913	0.3752		48459181	0.344425		0	0	0	0		10538	4463895	0.108279	0.0317272		4627	1915324	0.0464591	0.0136132		32134	8792400	0.213273	0.0624922		97103	33287562	0.807441	0.236592
Rhizophagus irreguraris (JGI_v1.0)	Glomeromycota	91083792	23333424	0.2562		20409011	0.2241		0	0	0	0		2886	1135320	0.0556284	0.0124646		2029	573960	0.0281229	0.00630145		13099	3425628	0.167849	0.0376096		48524	15274103	0.370497	0.167693
Mortierella elongata	Mucorales	49863165	4941794	0.0991		2780138	0.0558		78	11244	0.004	0.000225497		950	224885	0.0809	0.00451004		811	659519	0.2372	0.0132266		482	186830	0.0672	0.00374685		2996	1697660	0.6106	0.0340464
Phycomyces blakesleeanus	Mucorales	53939167	17780918	0.3296		14272180	0.2646		503	229996	0.0161	0.00426399		1504	1026684	0.0719	0.0190341		617	603138	0.0423	0.0111818		8531	5920361	0.4148	0.10976		11338	6492001	0.4549	0.120358
Rhizopus oryzae	Mucorales	46087117	12873807	0.2793		12138474	0.2634		263	65285	0.0054	0.00141656		2621	1872510	0.1543	0.0406298		5552	3258937	0.2685	0.0707125		6709	4649228	0.383	0.100879		4228	2292514	0.1889	0.0497431
Abisporus varbisporus	Dikarya	30233745	3245713	0.1074		3075549	0.1017		30	6350	0.0021	0.00021003		527	767263	0.2495	0.0253777		1145	1502679	0.4886	0.049702		50	62248	0.0202	0.00205889		1399	737009	0.2396	0.024377
Saccharomyces cerevisiae	Dikarya	12157105	204667	0.0168		50326	0.0041		0	0	0	0		0	0	0	0		0	0	0	0		0	0	0	0		102	50326	1	0.00413964
