## Supplementary Materials for "Evidence of non-tandemly repeated rDNAs and their intragenomic heterogeneity in *Rhizophagus irregularis*"

### Sheet: Sheet1
Supplementary Table 7, Predicted gene number and BUSCO completeness of R. irregularis DAOM-181602 genomes
	Gene model (Longest isoform)			Isoform model			Complete BUSCOs (S+D)			Complete and single-copy BUSCOs (S)			Complete and duplicated BUSCOs (D)			Fragmented BUSCOs			Missing BUSCOs
	#	Average length (AA)		#	Average length (AA)		#	%		#	%		#	%		#	%		#	%
RIR17	41572	376.646		43675	378.392		273	94.1379		243	83.7931		30	10.3448		11	3.7931		6	2.06897
RIR17 Non-provisional genes	27859	448		29849	446		273	94.1379		243	83.7931		30	10.3448		11	3.7931		6	2.06897
JGI_v2.0	26183	326		-	-		282	97.2414		274	94.4828		8	2.75862		2	0.689655		6	2.06897
Lin14	27301	347.309		29911	351.346		256	88.2759		186	64.1379		70	24.1379		7	2.41379		27	9.31034
JGI_v1.0	30282	269.808		-	-		257	88.6207		251	86.5517		6	2.06897		29	10		4	1.37931
