## Supplementary Materials for "Evidence of non-tandemly repeated rDNAs and their intragenomic heterogeneity in *Rhizophagus irregularis*"

### Sheet: Sheet1
Supplementary Table 8, Number of genes on repetitive regions
	Total gene number	Genes on repetitive reagion	Genes on transposon					Other repetitive region	Genes on non-repetitive region
			LINE	LTR	DNA	unknown	Total transposon
RIR17	41572	32665	3185	1735	8065	15287	24185	8480	8907
RIR17 Non-provisional gene	27859	22455	1462	1290	4354	10361	15099	7356	5404
JGI_v2.0	26183	20106	252	334	1878	10043	11386	8720	6077
