## Supplementary Materials for "Evidence of non-tandemly repeated rDNAs and their intragenomic heterogeneity in *Rhizophagus irregularis*"

### Sheet: Sheet1
Supplementary Table 9, Analyzed protein sequences by Orthofinder analaysis
IDs in Figure 1	Species name	Source
Drosophila	Drosophila melanogaster	OrthoDB9:Metazoa*
Mus	Mus musculus 10090	OrthoDB9:Metazoa*
Mortierella	Mortierella elongata AG-77	INSDC:PRJNA196039
R. irregularis	Rhizophagus irregularis	RIR17
Phycomyces	Phycomyces blakesleeanus	INSDC: PRJNA61391
Rhizopus	Rhizopus delemar RA 99-880	OrthoDB9:Fungi*
Aspergillus	Aspergillus nidulans FGSC_A4	ASpGD (s10-m04-r06)
Saccharomyces	Saccharomyces cerevisiae S288C	Saccharomyces Genome Database
Agaricus	Agaricus bisporus var. bisporus	OrthoDB9:Fungi*
Batrachochytrium	Batrachochytrium dendrobatidis JAM81	OrthoDB9:Fungi*
Encephalitozoon	Encephalitozoon cuniculi	OrthoDB9:Fungi*
*http://www.orthodb.org/?page=filelist
